# CDH3-AS1 antisense RNA enhances P-cadherin translation and acts as a tumor suppressor in melanoma

**DOI:** 10.1101/2024.12.26.630428

**Authors:** Manon Chadourne, Crystal Griffith, Xiaonan Xu, Emily Brennan, Olga Vera, Nicol Mecozzi, Kaizhen Wang, Alex M. Jaeger, Florian A. Karreth

**Author notes:** Present address: Biomarkers and Experimental Therapeutics in Cancer, IdiPAZ, and Cancer Epigenetics Laboratory, INGEMM, La Paz University Hospital, Madrid 28046, Spain (Olga Vera). **Conflicts:** The authors declare no financial conflicts of interest.

## Abstract

Thousands of regulatory noncoding RNAs (ncRNAs) have been annotated; however, their functions in gene regulation and contributions to cancer formation remain poorly understood. To gain a better understanding of the influence of ncRNAs on gene regulation during melanoma progression, we mapped the landscape of ncRNAs in melanocytes and melanoma cells. Nearly half of deregulated genes in melanoma are ncRNAs, with antisense RNAs (asRNAs) comprising a large portion of deregulated ncRNAs. *CDH3-AS1*, the most significantly downregulated asRNA, overlaps the *CDH3* gene, which encodes P-cadherin, a transmembrane glycoprotein involved in cell adhesion that was also reduced in melanoma. Overexpression of *CDH3-AS1* increased cell aggregation and reduced xenograft tumor growth, mimicking the tumor-suppressive effects of *CDH3*. *CDH3-AS1* interacted with *CDH3* mRNA and enhanced P-cadherin protein levels. Interestingly, secondary structures at the *CDH3* 5’ end regulated P-cadherin translation, and ribosome profiling revealed that *CDH3-AS1* promotes ribosome occupancy at the *CDH3* mRNA. Notably, ribosome occupancy was generally increased in mRNAs having cognate asRNA that are complementary to the 5’UTR. Taken together, this study revealed the *CDH3-AS1*-mediated enhancement of P-cadherin translation, underscoring the broader potential of asRNAs as regulators of protein-coding genes and their role in diseases like melanoma.
