## Supplemental Table 1 for "CDH3-AS1 antisense RNA enhances P-cadherin translation and acts as a tumor suppressor in melanoma"

### Sheet: Sheet1
qPCR primers (SYBR Green)	Sequence
h-GAPDH-Fw	CAGCAAGAGCACAAGAGGAA
h-GAPDH-Rv	AGGGGTCTACATGGCAACTG
h-CDH3-AS1-Fw	CTCTTAGCTCGCACCCTTTG
h-CDH3-AS1-Rv	GACCGCTTCTTCCATTTCAC
h-CDH3-Exon12-Fw	CTGAACATCACGGACAAGGA
h-CDH3Exon13-Rv	TCAGGGACAAGACCACTGTG
h-tRNA1-Fw (TRK-TTT3-1)	GCCCGGATAGCTCAGTCG
h-tRNA1-Rv (TRK-TTT3-1)	CGCCCGAACAGGGACTTG
h-MALAT1-Fw	GTTCAGTGTTGGGGCAATCT
h-MALAT1-Rv	GTTCTTCCGCTCAAATCCTG
h-NEAT1-Fw	GCTTGTTTCAAAGGGAGCAG
h-NEAT1-Rv	CTGGCTAGTCCCAGTTCAGC
h-CDH3-Exon2-Fw	GAGGCTGAAGTGACCTTGGA
h-CDH3-Exon3-Rv	TTCCGCACAGTGAAGTCATC
PCR primers	Sequence
h-CDH3-Exon1-Fw	CGTCTCTCCTCCTTCTCCAG
h-CDH3-Exon4-Rv	ATTCAGTCTCTGGGGGAAGG
Dharmacon siRNAs Catalog #	Catalog #
ON-TARGETplus Non-targeting Pool 20nmol	D-001810-10-20
ON-TARGETplus Human CDH3 – SMARTPool 5nm	L-003823-00-0005
Custom Dharmacon siRNAs	Sequence
Human CDH3-AS1 siRNA (1)	AACACUUUCUCAACUUUCUGU
Human CDH3-AS1 siRNA (2)	AAGGACCGCGUUUCUGAAUUG
Cloning primers	Sequence
InFusion
CDH3-AS1 exonic sequence - Fw	cgactctagaggatccGGTTCACAAAGGGGGCCC
CDH3-AS1 exonic sequence - Rv	gaggttgattgtcgacTGCGTTTTAAAAATTGTCTTTATTTACATTTTACAGAAAGTTGAG
CDH3 with 5’UTR- Fw	gactctagaggatccCTTTTTTCCGCTGTAGCCGCA
CDH3 E1 – without 5’UTR - Fw	cgactctagaggatccATGGGGCTCCCTCGTGG
CDH3 – Exon 16 STOP codon- Rv	gaggttgattgtcgacCTAGTCGTCCTCCCCGCC
CDH3 intron 1 - Fw	CTCCTCCTTCTCCAGGTACTCCACAGC
CDH3 intron 1 - Rv	CTGCAGCCAGCAAACCTGCGCCCGAGG
SDM
CDH3-FLAG - Fw	gatgatgataaaTAGGTCGACAATCAACCTCTG
CDH3-FLAG - Rv	atctttataatcGTCGTCCTCCCCGC
CDH3-5’UTR - Fw	gttggtaaagccaccCTTTTTTCCGCTGTAGCCGCA
CDH3-5’UTR - Rv	CTTAGCATCGGCCATGGCTGCAGAGAGAGGGGT
CDH3 – E1-E3 - Fw	gttggtaaagccaccATGGGGCTCCCTCG
CDH3 – E1-E3 Rv	cttagcatcggccatGAATACTTTCCC
CDH3 – Intron 1 removal – Fw	GTTTGCTGGCTGCAGTGCG
CDH3 – intron 1 removal - Rv	CTGGAGAAGGAGGAGAGACGC
sgCDH3-AS1-Fw	ccagctgccgGTTTTAGAGCTAGAAATAGCAAG
sgCDH3-AS1-Rv	aatgcactctCGGTGTTTCGTCCTTTCCAC
sgCDH3-Fw	aggccaggagGTTTTAGAGCTAGAAATAGCAAG
sgCDH3-Rv	cccggatgccGGTGTTTCGTCCTTTCCAC
Biotinylated probes	Sequence 5’ to 3’
CDH3-AS1 probe 1	/5Biosg/CCGCAAGGCAAGGAAACATT
CDH3-AS1 probe 2	/5Biosg/AATTCAGAAACGCGGTCCTT
GFP probes	/5Biosg/TGTGGTCGGGGTAGCGGC
	/5Biosg/CGGCGCGGGTCTTGTAGTTG
	/5Biosg/TGGGGGTGTTCTGCTGGTAGTG
